# Synergistic effects of tRNA modification defects in *Escherichia coli* K12

**DOI:** 10.1101/2024.11.12.622971

**Authors:** Jo Marie Bacusmo, Jill Babor, Jennifer Hu, Bo Cao, Stefanie Kaiser, Sierra Szkrybalo, Yifeng Yuan, Serena Sander, Paul Kuipers, Laura Sanchez Baldoquin, Michael DeMott, Hirotada Mori, Peter Dedon, Valérie de Crécy-Lagard

**Affiliations:** Microbiology and Cell Science, University of Florida, Gainesville, FL 32611, USA; Department of Biological Engineering, Massachusetts Institute of Technology, Cambridge, MA 02139, USA; Innovation Laboratory of Systems Microbiology and Synthetic Biology, Institute of Animal Sciences, Guangdong Academy of Agricultural Sciences, Guangzhou, Guangdong 510640, China; Antimicrobial Resistance Interdisciplinary Research Group, Singapore-MIT Alliance for Research and Technology, Singapore, Singapore; Genetics Institute, University of Florida, Gainesville, FL 32611, USA

**Author notes:** Molecular Biology Program, Sloan-Kettering Institute, New York, NY 10065, USA. CG Onocology, Irvine, CA 92618, USA. Goethe University Frankfurt, Faculty 14, Institute of Pharmaceutical Chemistry, Frankfurt 60438, Germany (Stefanie Kaiser). Shanghai Jiao Tong University School of Life Sciences and Biotechnology, 800 Dongchuan Road, Minhang District, Shanghai 200240, China (Bo Cao).

**Keywords:** tRNA modification, tRNA function, synthetic lethality, s^2^U

## Abstract

Transfer RNAs (tRNAs) are essential components of the translation machinery and carry numerous post-transcriptional modifications that contribute to decoding accuracy, efficiency and cellular fitness. In *Escherichia coli* K-12, all tRNA modification pathways have been identified, yet the functional interactions between these pathways remain largely unexplored. Here, we systematically analyze genetic interactions between 29 non-essential tRNA modification genes using a pairwise synthetic lethal screen based on P1 transduction. Most combinations of tRNA modification gene deletions are tolerated during growth in rich medium; however, we identify five synthetically lethal pairs and fifteen additional combinations that display negative genetic interactions. Deletions of *truA*, which encodes the pseudouridine synthase responsible for modifications at positions 38–40 of multiple tRNAs, show the highest frequency of negative epistasis. Synthetic lethality associated with *truA* can be complemented by expression of *truA* in trans and, in specific cases, partially suppressed by overexpression of its tRNA substrates, indicating substrate-specific functional dependencies. Analysis of tRNA abundance by northern blotting and AQRNA-seq demonstrates that loss of individual tRNA modification enzymes does not generally lead to widespread tRNA destabilization. Instead, further phenotypic characterization of viable double mutants reveals condition-dependent growth defects influenced by carbon source, temperature and metabolic stress, as well as toxicity associated with overexpression of specific tRNAs. Together, these results reveal a limited but distinct set of genetic interactions among bacterial tRNA modification pathways and highlight the importance of physiological context in uncovering their cellular roles.
