## Supplemental Data 2 for "Synergistic effects of tRNA modification defects in *Escherichia coli* K12"

### Sheet: P1 Results
Supplementary Data S2. P1 transduction analysis of tRNA modification gene mutants exhibiting growth-defect phenotypes.
This data set contains 20 genes that gave growth-defect phenotypes from an initial screen. The number of transductants are indicated.
The initial screen that included 29 genes: ΔcmoB, ΔdusA, ΔdusB, ΔdusC, ΔmiaA, ΔmnmA, ΔmnmC, ΔmnmG, ΔmnmH, ΔrlmN, ΔrluA, ΔthiI, ΔtmcA, ΔtrmA, ΔtrmB, ΔtrmH, ΔtrmJ, ΔtruA, ΔtruD, ΔttcA, ΔgluQ, ΔmiaB, ΔqueG, Δtgt, ΔtrmL, ΔtrmM, ΔtruB, ΔtruC, and ΔtrmO.
Genes (gluQ, miaB, queG, tgt, trmL, trmM, trmO, truB, and truC) in the initial screen that had not exhibited any growth defect within any combination were excluded from the second screen.
P1 Recipient	P1 donor	0 uL P1	10 uL P1	100 uL P1	Note
WT	ΔmnmH::cat	0		5208
WT	ΔrlmN::cat	0		1416
WT	ΔtruD::kan	0		4644
WT	ΔtrmA::cat	0		2172
WT	ΔtruD::kan	0		147
WT	ΔrlmN::cat	0		1008
WT (JTB1001)	ΔmnmG::cat (JTB1651)	0	560	196	Small Colonies
WT (JTB1001)	ΔrlmN::cat (JTB1066)	0	180	708
WT (JTB1001)	ΔmnmH::cat (JTB1654)	0	2912	3636
WT (JTB1001)	ΔmnmG::cat (JTB1651)	0	648	488
WT (JTB1001)	ΔmnmG::cat (JTB1651)	0	476	344
WT (JTB1001)	ΔmnmH::cat (JTB1654)	0	3696	3384
WT (JTB1001)	ΔrlmN::cat (JTB1066)	0	384	1176	Small Colonies
WT (JTB1001)	ΔdusB::cat	0	1092	1980
WT (JTB1001)	ΔmnmC::cat	0	476	468
WT (JTB1001)	ΔtrmJ::cat	0	408	584
WT (JTB1001)	ΔmnmC::cat (JTB1650)	0		780
WT (JTB1001)	ΔmnmA::cat	0		50
WT (JTB1001)	Δthil::kan	0		36
ΔcmoB	Δthil::kan	0		23
ΔdusA	Δthil::kan	0		30
ΔdusA	ΔtruD::kan	0		30
ΔdusA	ΔtruD::kan	0		85
ΔdusB	Δthil::kan	0		68
ΔdusC	Δthil::kan	0		39
ΔmiaA::kan	ΔmnmH::cat	0		288
ΔmiaA::kan	ΔrlmN::cat	0		0
ΔmiaA::kan	ΔrlmN::cat	0		216
ΔmiaA::kan	ΔmnmC::cat (JTB1650)	0		84
ΔmnmC::kan (JTB1062)	ΔmnmG::cat (JTB1651)	0	412	80
ΔmnmC::kan (JTB1062)	ΔrlmN::cat (JTB1066)	0	264	804
ΔmnmC::kan (JTB1062)	ΔmnmH::cat (JTB1654)	0	1968	4348
ΔmnmG::kan	ΔmnmA::cat	0		5
ΔmnmH::kan	ΔmnmG::cat (JTB1651)	0	572	372
ΔrlmN::kan	ΔmnmG::cat (JTB1651)	0	716	468
ΔrluA::cat	ΔtruD::kan	0		9
ΔrluA::cat	ΔtruD::kan	0		11
ΔthiI::kan	ΔmnmG::cat (JTB1651)	0	280	292
ΔtmcA::kan	ΔmnmG::cat (JTB1651)	0	228	152
ΔtrmB::kan	ΔmnmG::cat (JTB1651)	0	448	468
ΔtrmH::kan	ΔmnmC::cat (JTB1650)	0		576
ΔtrmJ::kan	ΔmnmG::cat (JTB1651)	0	216	264
ΔtruA::kan	ΔmnmG::cat (JTB1651)	0	20	48
ΔtruA::kan	ΔmnmH::cat (JTB1654)	0	480	1068
ΔtruA::kan	ΔrlmN::cat (JTB1066)	0	12	96
ΔtruA::kan	ΔdusB::cat	0	312	408
ΔtruA::kan	ΔmnmC::cat	0	264	192
ΔtruA::kan	ΔtrmJ::cat	0	112	124
ΔtruA::kan	ΔmnmA::cat	0		0
ΔtruD::kan	ΔmnmC::cat (JTB1650)	0		336
ΔttcA::kan	ΔtrmA::cat	0		2628
ΔttcA::kan	ΔmnmC::cat (JTB1650)	0		888
